# Epitenon-derived cells comprise a distinct progenitor population that contributes to both fibrosis and regeneration following acute flexor tendon injury in a spatially-dependent manner

**DOI:** 10.1101/2023.01.30.526242

**Authors:** Anne E.C. Nichols, Lauren Benoodt, Emmanuella Adjei-Sowah, Kyle Jerreld, Alexander Kollar, Constantinos Ketonis, Alayna E. Loiselle

**Author notes:** **Corresponding Author:** Anne E.C. Nichols, PhD, Center for Musculoskeletal Research, University of Rochester Medical Center, 601 Elmwood Ave, Box 665G, Rochester, NY 14642.

## Abstract

Flexor tendon injuries are common and heal poorly owing to both the deposition of function-limiting peritendinous scar tissue and insufficient healing of the tendon itself. Therapeutic options are limited due to a lack of understanding of the cell populations that contribute to these processes. Here, we identified the epitenon as a major source of cells that contribute to both peritendinous fibrosis and regenerative tendon healing following acute tendon injury. Using a combination of genetic lineage tracing and single cell RNA-sequencing (scRNA-seq), we profiled the behavior and contributions of each cell fate to the healing process in a spatio-temporal manner. Integrated scRNA-seq analysis of mouse healing with human peritendinous scar tissue revealed remarkable transcriptional similarity between mouse epitenon-derived cells and fibroblasts present in human peritendinous scar tissue, which was further validated by immunofluorescent staining for conserved markers. Finally, ablation of pro-fibrotic epitenon-derived cells post-tendon injury significantly improved functional recovery. Combined, these results clearly identify the epitenon as the cellular origin of an important progenitor cell population that could be leveraged to improve tendon healing.
