## Supplemental Table 1 for "Epitenon-derived cells comprise a distinct progenitor population that contributes to both fibrosis and regeneration following acute flexor tendon injury in a spatially-dependent manner"

### Sheet: Sheet1
gene	p_val	avg_log2FC	pct.1	pct.2	p_val_adj	cluster
Ccn3	0	3.17313	0.822	0.157	0	Epitenon
Aspn	0	2.90819	0.827	0.221	0	Epitenon
Krtdap	0	2.85978	0.413	0.029	0	Epitenon
Fstl1	0	2.78422	0.974	0.509	0	Epitenon
Tnfaip6	2.96983e-177	2.46723	0.466	0.145	6.0843e-173	Epitenon
Mfap5	0	2.34829	0.908	0.46	0	Epitenon
Fbn1	0	2.3443	0.841	0.277	0	Epitenon
Gfpt2	0	2.26618	0.843	0.352	0	Epitenon
Dpt	0	2.22385	0.753	0.075	0	Epitenon
Col3a1	0	2.1581	0.946	0.619	0	Epitenon
Ltbp4	0	2.14108	0.963	0.718	0	Epitenon
Cd34	0	1.98709	0.862	0.145	0	Epitenon
Ugdh	0	1.95453	0.853	0.433	0	Epitenon
Ebf1	0	1.85656	0.899	0.338	0	Epitenon
Scg3	0	1.781	0.35	0.016	0	Epitenon
Itih5	0	1.64468	0.726	0.181	0	Epitenon
Gsn	0	1.64152	0.996	0.972	0	Epitenon
Cxcl1	2.0169e-89	1.61996	0.897	0.797	4.13202e-85	Epitenon
Cd55	2.61998e-225	1.6014	0.674	0.266	5.36756e-221	Epitenon
Igf1	1.36224e-199	1.59099	0.695	0.35	2.79082e-195	Epitenon
Ugp2	2.76541e-209	1.52854	0.817	0.52	5.6655e-205	Epitenon
Ptgs2	1.29052e-154	1.49696	0.416	0.118	2.6439e-150	Epitenon
Mmp2	0	1.42298	0.746	0.235	0	Epitenon
Uap1	8.65878e-221	1.40317	0.887	0.674	1.77393e-216	Epitenon
Nid1	0	1.39561	0.602	0.09	0	Epitenon
Adamts1	3.62384e-161	1.38955	0.659	0.295	7.42417e-157	Epitenon
Pdgfra	0	1.37659	0.71	0.217	0	Epitenon
Col4a1	6.89167e-297	1.3712	0.749	0.27	1.4119e-292	Epitenon
Tppp3	1.83473e-203	1.36958	0.807	0.406	3.75882e-199	Epitenon
Cygb	0	1.35826	0.605	0.069	0	Epitenon
Enpp2	0	1.3557	0.643	0.092	0	Epitenon
Cxcl12	9.44967e-161	1.33118	0.524	0.201	1.93595e-156	Epitenon
Scara5	0	1.28186	0.566	0.017	0	Epitenon
Ecm1	9.10694e-226	1.26007	0.917	0.665	1.86574e-221	Epitenon
Ltbp2	5.26523e-177	1.25935	0.273	0.035	1.07869e-172	Epitenon
Sparcl1	1.21095e-152	1.2424	0.523	0.196	2.48086e-148	Epitenon
Ifi204	1.78388e-218	1.23533	0.542	0.152	3.65463e-214	Epitenon
Gpc3	0	1.22913	0.462	0.027	0	Epitenon
Hmcn2	0	1.21721	0.43	0.023	0	Epitenon
C1s1	0	1.1722	0.565	0.052	0	Epitenon
Dnajb4	2.49108e-204	1.169	0.741	0.396	5.10348e-200	Epitenon
Ifi205	4.66198e-137	1.16501	0.34	0.083	9.551e-133	Epitenon
Lrrn4cl	0	1.15686	0.652	0.091	0	Epitenon
Fgl2	3.52967e-62	1.15383	0.299	0.122	7.23124e-58	Epitenon
Sbsn	1.30512e-187	1.15065	0.558	0.187	2.67379e-183	Epitenon
Ackr3	3.58754e-115	1.14821	0.631	0.369	7.34979e-111	Epitenon
Fn1	6.69284e-24	1.14683	0.896	0.888	1.37116e-19	Epitenon
Olfml2a	0	1.1445	0.489	0.02	0	Epitenon
Efemp1	0	1.14418	0.386	0.008	0	Epitenon
Has2	9.68266e-295	1.10544	0.451	0.063	1.98369e-290	Epitenon
Itm2a	0	1.10341	0.527	0.067	0	Epitenon
Thbd	1.07725e-215	1.0958	0.59	0.184	2.20697e-211	Epitenon
Ccl2	4.19149e-08	1.09213	0.646	0.611	0.000858711	Epitenon
Fst	2.72837e-137	1.0905	0.274	0.05	5.58961e-133	Epitenon
Mustn1	2.91257e-105	1.08907	0.75	0.505	5.96699e-101	Epitenon
Stmn2	3.2951e-204	1.07318	0.258	0.02	6.75068e-200	Epitenon
Ly6a	1.04182e-199	1.05287	0.941	0.664	2.13438e-195	Epitenon
Sdc2	4.16054e-158	1.03766	0.788	0.518	8.52369e-154	Epitenon
Cald1	4.31783e-191	1.03155	0.842	0.517	8.84593e-187	Epitenon
Ccl11	8.46715e-163	1.02903	0.26	0.033	1.73467e-158	Epitenon
Col4a2	1.22505e-231	1.02039	0.68	0.257	2.50977e-227	Epitenon
Atf3	1.4004e-85	1.01788	0.848	0.726	2.86899e-81	Epitenon
Klf9	4.0271e-155	1.01154	0.915	0.737	8.25032e-151	Epitenon
Entpd2	0	1.00967	0.511	0.067	0	Epitenon
Col14a1	0	0.984589	0.395	0.027	0	Epitenon
Islr	1.23095e-258	0.966	0.507	0.11	2.52185e-254	Epitenon
Col5a1	4.34963e-184	0.965563	0.773	0.421	8.9111e-180	Epitenon
Gem	1.31028e-111	0.964954	0.75	0.48	2.68436e-107	Epitenon
Tmod2	0	0.957994	0.545	0.083	0	Epitenon
Serpine2	3.78539e-213	0.950569	0.772	0.282	7.75513e-209	Epitenon
Celf2	8.79709e-259	0.949155	0.703	0.245	1.80226e-254	Epitenon
Adamts5	1.32984e-86	0.946459	0.587	0.33	2.72444e-82	Epitenon
Ccl7	4.48799e-22	0.937955	0.627	0.512	9.19454e-18	Epitenon
Serpinb6a	3.99391e-196	0.930888	0.956	0.868	8.18233e-192	Epitenon
Plpp3	5.79976e-78	0.911985	0.88	0.726	1.1882e-73	Epitenon
Rnase4	7.16361e-185	0.892601	0.947	0.806	1.46761e-180	Epitenon
Ier5	1.71192e-50	0.889025	0.801	0.756	3.50722e-46	Epitenon
Sema3e	4.28201e-183	0.886408	0.413	0.096	8.77256e-179	Epitenon
Cadm3	0	0.885202	0.515	0.01	0	Epitenon
Hspg2	7.20841e-139	0.885138	0.782	0.531	1.47679e-134	Epitenon
Col5a3	4.74517e-179	0.879467	0.496	0.155	9.72144e-175	Epitenon
Ifi211	2.31175e-111	0.87256	0.467	0.185	4.73608e-107	Epitenon
Ddah2	1.3606e-162	0.869654	0.559	0.221	2.78746e-158	Epitenon
Creb5	9.78353e-139	0.866375	0.598	0.272	2.00435e-134	Epitenon
Sash1	3.23489e-121	0.862055	0.707	0.424	6.62733e-117	Epitenon
Arl4a	9.08556e-157	0.855587	0.832	0.566	1.86136e-152	Epitenon
Fbln2	6.80344e-119	0.849105	0.911	0.698	1.39382e-114	Epitenon
Dbi	7.04923e-50	0.844639	0.775	0.693	1.44418e-45	Epitenon
Lama2	7.04728e-170	0.843159	0.478	0.149	1.44378e-165	Epitenon
Flrt2	7.91441e-243	0.839501	0.465	0.092	1.62142e-238	Epitenon
Irak3	9.36906e-184	0.830912	0.541	0.186	1.91944e-179	Epitenon
Has1	4.20476e-101	0.830539	0.653	0.361	8.6143e-97	Epitenon
Tmem100	5.02499e-101	0.821299	0.307	0.089	1.02947e-96	Epitenon
Apod	5.60774e-36	0.819633	0.708	0.532	1.14886e-31	Epitenon
Dcbld2	5.51721e-102	0.819559	0.686	0.421	1.13031e-97	Epitenon
Txn1	2.17449e-151	0.814135	0.989	0.969	4.45488e-147	Epitenon
Cryab	6.78851e-26	0.806631	0.705	0.603	1.39076e-21	Epitenon
Fhl1	1.16481e-120	0.80589	0.602	0.297	2.38635e-116	Epitenon
Vasn	2.60081e-101	0.797755	0.775	0.573	5.32828e-97	Epitenon
Flnb	2.32527e-147	0.793113	0.589	0.263	4.76378e-143	Epitenon
Plau	4.13012e-32	0.787434	0.518	0.377	8.46139e-28	Epitenon
Ebf2	0	0.786296	0.437	0.02	0	Epitenon
Sptbn1	8.64882e-154	0.785429	0.944	0.812	1.77188e-149	Epitenon
Lamc1	7.76178e-129	0.765569	0.665	0.38	1.59016e-124	Epitenon
Ramp2	7.09629e-215	0.759664	0.5	0.12	1.45382e-210	Epitenon
Uchl1	2.27406e-169	0.758827	0.272	0.036	4.65887e-165	Epitenon
Pdpn	1.47424e-76	0.758577	0.58	0.326	3.02027e-72	Epitenon
Col5a2	9.32384e-105	0.746658	0.91	0.711	1.91018e-100	Epitenon
Fgfr1	5.1734e-67	0.743262	0.881	0.79	1.05987e-62	Epitenon
Hmcn1	0	0.74195	0.395	0.012	0	Epitenon
Lysmd2	7.76052e-206	0.731224	0.426	0.09	1.5899e-201	Epitenon
Cpe	4.53259e-190	0.727912	0.298	0.038	9.28593e-186	Epitenon
Cab39l	2.4674e-150	0.727597	0.511	0.193	5.05496e-146	Epitenon
Lsp1	1.35759e-100	0.727566	0.498	0.22	2.78129e-96	Epitenon
Loxl1	1.32658e-302	0.720728	0.395	0.036	2.71776e-298	Epitenon
Zfp36l1	2.74131e-78	0.7078	0.864	0.685	5.61613e-74	Epitenon
Gnpnat1	1.84279e-136	0.707361	0.526	0.223	3.77531e-132	Epitenon
Mgp	3.71995e-12	0.704444	0.516	0.461	7.62106e-08	Epitenon
Nbl1	1.8886e-25	0.700347	0.831	0.75	3.86917e-21	Epitenon
Dclk1	3.8216e-260	0.697922	0.428	0.064	7.8293e-256	Epitenon
Nsg1	0	0.697509	0.376	0.015	0	Epitenon
Angptl1	2.69176e-147	0.69721	0.5	0.175	5.51461e-143	Epitenon
Ntn1	1.91148e-97	0.696623	0.662	0.399	3.91604e-93	Epitenon
Hspb8	2.05008e-96	0.692818	0.616	0.353	4.19999e-92	Epitenon
Atp8b1	1.94954e-263	0.691278	0.443	0.069	3.99401e-259	Epitenon
Plxdc2	6.37027e-81	0.690804	0.839	0.642	1.30508e-76	Epitenon
Fermt2	1.31531e-92	0.687924	0.886	0.738	2.69467e-88	Epitenon
Idi1	5.40285e-60	0.685666	0.429	0.233	1.10688e-55	Epitenon
Nav1	1.30064e-141	0.68362	0.532	0.21	2.66463e-137	Epitenon
Lama4	1.17175e-269	0.683024	0.495	0.091	2.40056e-265	Epitenon
Cast	7.67866e-119	0.673826	0.9	0.776	1.57313e-114	Epitenon
Cd248	0	0.669858	0.303	0.007	0	Epitenon
Hmgn3	1.03783e-128	0.665459	0.566	0.258	2.12621e-124	Epitenon
Tnxb	2.57993e-62	0.663389	0.903	0.734	5.2855e-58	Epitenon
Il1r1	2.66003e-68	0.660054	0.49	0.283	5.4496e-64	Epitenon
D830025C05Rik	1.15312e-56	0.655328	0.415	0.223	2.36239e-52	Epitenon
Ddr2	1.01421e-109	0.648194	0.785	0.528	2.07782e-105	Epitenon
Bgn	8.75983e-62	0.647399	0.924	0.772	1.79463e-57	Epitenon
Tnfsf9	2.17464e-66	0.64261	0.338	0.139	4.45519e-62	Epitenon
Fyn	1.07708e-186	0.641946	0.551	0.18	2.20661e-182	Epitenon
Mmp14	6.01665e-158	0.638729	0.488	0.156	1.23263e-153	Epitenon
Glul	1.93626e-55	0.633122	0.736	0.569	3.96681e-51	Epitenon
Bicc1	2.24937e-107	0.632765	0.621	0.337	4.60828e-103	Epitenon
Loxl2	5.96839e-78	0.627765	0.724	0.5	1.22274e-73	Epitenon
Ablim1	4.30827e-105	0.622338	0.577	0.298	8.82634e-101	Epitenon
Jun	6.80088e-54	0.619675	0.86	0.71	1.3933e-49	Epitenon
Ifitm3	6.2122e-106	0.611929	0.965	0.831	1.27269e-101	Epitenon
Snhg8	3.28712e-107	0.610146	0.932	0.854	6.73433e-103	Epitenon
Fosl1	9.96138e-38	0.609912	0.523	0.384	2.04079e-33	Epitenon
Igf2	4.76997e-214	0.606106	0.26	0.018	9.77223e-210	Epitenon
Axl	3.01435e-54	0.59748	0.703	0.563	6.17549e-50	Epitenon
Nsd3	7.43017e-51	0.594086	0.698	0.546	1.52222e-46	Epitenon
Elf1	5.07935e-84	0.590926	0.797	0.621	1.04061e-79	Epitenon
Syne2	3.63105e-172	0.587381	0.49	0.146	7.43894e-168	Epitenon
Procr	1.21086e-76	0.582368	0.388	0.171	2.4807e-72	Epitenon
Dpysl3	9.3887e-74	0.581315	0.64	0.421	1.92346e-69	Epitenon
Nova1	2.61626e-297	0.577432	0.346	0.022	5.35992e-293	Epitenon
Arid5b	1.35666e-36	0.576302	0.806	0.708	2.7794e-32	Epitenon
Prnp	7.18113e-58	0.575763	0.857	0.753	1.4712e-53	Epitenon
Nfkb1	8.35516e-44	0.574317	0.778	0.693	1.71172e-39	Epitenon
Lamb2	2.15602e-85	0.570179	0.845	0.661	4.41704e-81	Epitenon
Lum	3.13201e-69	0.569692	0.707	0.446	6.41655e-65	Epitenon
Cyb5r3	1.49491e-36	0.567821	0.754	0.676	3.06263e-32	Epitenon
Mgst3	5.31172e-63	0.567234	0.521	0.303	1.08821e-58	Epitenon
Ifi203	6.77357e-45	0.565551	0.32	0.146	1.3877e-40	Epitenon
Ntrk2	2.58841e-271	0.56328	0.299	0.014	5.30287e-267	Epitenon
Rhoc	4.43248e-106	0.557811	0.842	0.618	9.08082e-102	Epitenon
Abca8b	1.24467e-173	0.557575	0.27	0.033	2.54995e-169	Epitenon
Cd47	2.22472e-80	0.553397	0.926	0.882	4.55779e-76	Epitenon
Spry2	1.14847e-47	0.551358	0.487	0.305	2.35286e-43	Epitenon
Glud1	1.89036e-62	0.55128	0.902	0.863	3.87278e-58	Epitenon
Clstn1	6.38796e-66	0.551028	0.554	0.352	1.3087e-61	Epitenon
Slc43a3	5.77743e-149	0.548729	0.293	0.053	1.18362e-144	Epitenon
Il6	1.36139e-43	0.546983	0.273	0.124	2.78908e-39	Epitenon
Olfml2b	3.36909e-181	0.546355	0.417	0.097	6.90225e-177	Epitenon
Ndrg1	1.6502e-27	0.545655	0.869	0.808	3.38076e-23	Epitenon
Phlda1	8.8279e-48	0.545589	0.528	0.329	1.80857e-43	Epitenon
Medag	1.57898e-47	0.541709	0.455	0.269	3.23485e-43	Epitenon
Mras	4.66229e-87	0.538905	0.355	0.135	9.55164e-83	Epitenon
Nfib	1.31136e-72	0.536987	0.883	0.717	2.68657e-68	Epitenon
Ly6e	1.90079e-127	0.536863	0.587	0.253	3.89415e-123	Epitenon
Antxr2	1.38844e-127	0.536114	0.435	0.151	2.84449e-123	Epitenon
Atox1	7.90687e-41	0.535986	0.866	0.851	1.61988e-36	Epitenon
Adgrd1	4.78462e-187	0.531337	0.335	0.053	9.80224e-183	Epitenon
Pcdh7	1.46172e-237	0.530817	0.276	0.016	2.99463e-233	Epitenon
Cgnl1	7.91604e-66	0.530076	0.49	0.275	1.62176e-61	Epitenon
Tshz2	8.4111e-100	0.528019	0.507	0.229	1.72318e-95	Epitenon
Podn	5.96518e-278	0.521285	0.281	0.009	1.22209e-273	Epitenon
Man1a	3.88161e-65	0.52109	0.743	0.578	7.95225e-61	Epitenon
Ifi27l2a	3.41157e-59	0.511752	0.398	0.188	6.98929e-55	Epitenon
Icam1	7.13562e-17	0.50984	0.478	0.384	1.46188e-12	Epitenon
Heg1	8.80687e-97	0.509836	0.442	0.181	1.80426e-92	Epitenon
Fndc1	4.74711e-41	0.509154	0.769	0.625	9.72541e-37	Epitenon
Emilin2	1.39742e-130	0.508572	0.41	0.121	2.8629e-126	Epitenon
Dnaja2	3.70905e-40	0.505973	0.823	0.747	7.59874e-36	Epitenon
Klf6	2.3516e-20	0.50527	0.889	0.898	4.81773e-16	Epitenon
Poglut3	4.3882e-130	0.50491	0.406	0.127	8.9901e-126	Epitenon
Bag1	8.47917e-33	0.504358	0.79	0.746	1.73713e-28	Epitenon
Reep3	4.68277e-65	0.502238	0.839	0.717	9.59359e-61	Epitenon
Fgf7	5.04825e-99	0.497248	0.278	0.074	1.03424e-94	Epitenon
Nr4a2	4.91567e-35	0.491172	0.515	0.364	1.00707e-30	Epitenon
Rarres2	2.76852e-46	0.490666	0.425	0.243	5.67186e-42	Epitenon
Acly	2.06481e-102	0.490052	0.483	0.216	4.23017e-98	Epitenon
Smim14	1.9636e-58	0.488994	0.855	0.77	4.02282e-54	Epitenon
Ifi202b	1.24886e-61	0.488158	0.335	0.14	2.55854e-57	Epitenon
Hmgcs1	1.51128e-36	0.487417	0.483	0.325	3.09615e-32	Epitenon
Cyth3	2.90995e-57	0.486588	0.604	0.406	5.96162e-53	Epitenon
Egfr	6.19586e-64	0.485233	0.526	0.304	1.26935e-59	Epitenon
Rock2	2.15058e-64	0.484989	0.897	0.82	4.40589e-60	Epitenon
Rora	2.309e-42	0.484504	0.785	0.69	4.73045e-38	Epitenon
Pde8a	1.58958e-137	0.483804	0.432	0.137	3.25658e-133	Epitenon
Epdr1	3.55724e-126	0.483477	0.36	0.102	7.28772e-122	Epitenon
Fez1	3.78671e-106	0.482941	0.486	0.198	7.75782e-102	Epitenon
Ppp1r14b	2.81092e-38	0.482375	0.869	0.835	5.75872e-34	Epitenon
Pcsk6	9.24618e-19	0.481865	0.376	0.28	1.89427e-14	Epitenon
Cdh11	4.53435e-207	0.481387	0.275	0.024	9.28952e-203	Epitenon
Pvr	3.36935e-74	0.473681	0.513	0.278	6.90279e-70	Epitenon
Sema3c	1.67632e-25	0.471952	0.629	0.525	3.43428e-21	Epitenon
Slc7a1	9.41206e-24	0.471275	0.692	0.62	1.92825e-19	Epitenon
Osr2	2.57078e-242	0.470315	0.265	0.012	5.26676e-238	Epitenon
Ifrd1	1.96119e-32	0.469504	0.944	0.934	4.0179e-28	Epitenon
Rpl22l1	2.44539e-58	0.469438	0.94	0.897	5.00988e-54	Epitenon
Plscr4	2.52114e-99	0.468658	0.415	0.16	5.16507e-95	Epitenon
Tuba1a	7.64779e-23	0.467961	0.762	0.721	1.5668e-18	Epitenon
Fam126a	1.12931e-74	0.467895	0.554	0.319	2.31362e-70	Epitenon
Epb41l2	7.67705e-65	0.462999	0.657	0.445	1.5728e-60	Epitenon
Hmox1	1.01588e-12	0.462929	0.827	0.794	2.08124e-08	Epitenon
Psat1	2.39193e-57	0.460789	0.344	0.162	4.90034e-53	Epitenon
Cdh13	1.2661e-18	0.4607	0.679	0.628	2.59385e-14	Epitenon
Ywhag	4.15496e-58	0.459716	0.686	0.507	8.51227e-54	Epitenon
Tnfaip2	1.26983e-114	0.459486	0.629	0.278	2.6015e-110	Epitenon
Sntb2	4.21053e-61	0.458953	0.62	0.404	8.62612e-57	Epitenon
C1ra	4.11602e-95	0.458233	0.404	0.161	8.43249e-91	Epitenon
Pabpc1	6.92121e-44	0.456378	0.948	0.917	1.41795e-39	Epitenon
Map4k4	1.28386e-36	0.456197	0.764	0.645	2.63023e-32	Epitenon
Cd44	1.60332e-42	0.455856	0.878	0.805	3.28473e-38	Epitenon
Tmod3	4.53785e-67	0.454626	0.709	0.515	9.29668e-63	Epitenon
Eea1	3.39655e-58	0.452029	0.751	0.581	6.95851e-54	Epitenon
Aldh2	5.27411e-70	0.449054	0.791	0.627	1.08051e-65	Epitenon
Emc2	2.57043e-65	0.448249	0.545	0.331	5.26604e-61	Epitenon
Calm1	1.30047e-46	0.446941	0.988	0.977	2.66427e-42	Epitenon
Bmp1	3.38098e-74	0.446459	0.464	0.234	6.92662e-70	Epitenon
Rbfox2	9.39638e-71	0.444484	0.536	0.308	1.92504e-66	Epitenon
Mndal	1.18326e-50	0.437622	0.324	0.141	2.42414e-46	Epitenon
Thbs3	2.33284e-55	0.437473	0.681	0.482	4.77928e-51	Epitenon
Aprt	2.6055e-24	0.437405	0.692	0.617	5.33788e-20	Epitenon
Klf5	6.52525e-22	0.437371	0.347	0.236	1.33683e-17	Epitenon
Rpl39	2.34742e-122	0.437327	0.998	0.998	4.80916e-118	Epitenon
Xdh	8.12748e-97	0.436403	0.325	0.103	1.66508e-92	Epitenon
Il6ra	2.40933e-90	0.435841	0.395	0.153	4.93599e-86	Epitenon
Cd302	9.6156e-48	0.434936	0.624	0.453	1.96995e-43	Epitenon
Cavin1	3.62637e-22	0.431797	0.822	0.793	7.42935e-18	Epitenon
Kcnq1ot1	0.00763759	0.431333	0.487	0.49	1	Epitenon
Ndn	7.68669e-126	0.43081	0.342	0.09	1.57477e-121	Epitenon
Il17d	1.76212e-144	0.430554	0.328	0.072	3.61005e-140	Epitenon
Trim35	9.52749e-90	0.430196	0.398	0.157	1.9519e-85	Epitenon
Crlf1	5.34196e-177	0.427917	0.256	0.026	1.09441e-172	Epitenon
Eif3e	9.22444e-66	0.427624	0.925	0.875	1.88981e-61	Epitenon
Tgfb2	4.4454e-41	0.4252	0.69	0.509	9.10729e-37	Epitenon
Frmd6	5.68277e-45	0.424469	0.56	0.381	1.16423e-40	Epitenon
Mbnl1	1.54713e-21	0.421357	0.917	0.91	3.16961e-17	Epitenon
Rgmb	1.26373e-39	0.420422	0.373	0.22	2.589e-35	Epitenon
Pdlim2	1.3542e-105	0.418147	0.299	0.08	2.77435e-101	Epitenon
Tmem158	4.27984e-142	0.417357	0.291	0.055	8.76811e-138	Epitenon
Bmp4	1.90161e-77	0.41431	0.333	0.123	3.89583e-73	Epitenon
Rbpms	5.77036e-113	0.414091	0.387	0.123	1.18217e-108	Epitenon
Dbn1	1.49905e-180	0.412961	0.26	0.027	3.0711e-176	Epitenon
Tspo	9.85059e-18	0.412835	0.915	0.911	2.01809e-13	Epitenon
Nrp1	2.06843e-81	0.412244	0.444	0.199	4.2376e-77	Epitenon
Fosb	2.26891e-06	0.408652	0.536	0.498	0.0464831	Epitenon
Selenow	2.30935e-46	0.408516	0.905	0.837	4.73116e-42	Epitenon
Calu	1.81157e-44	0.406849	0.817	0.715	3.71136e-40	Epitenon
Ccnd2	7.70328e-36	0.406445	0.507	0.349	1.57817e-31	Epitenon
Gnas	4.71106e-81	0.406236	0.995	0.971	9.65155e-77	Epitenon
Psph	5.95998e-24	0.403722	0.385	0.263	1.22102e-19	Epitenon
Lpar1	1.97947e-37	0.403542	0.717	0.587	4.05534e-33	Epitenon
Tspan5	5.53717e-56	0.403534	0.44	0.244	1.1344e-51	Epitenon
Lmo1	3.97034e-161	0.402685	0.348	0.07	8.13403e-157	Epitenon
Nars	2.89696e-19	0.402227	0.889	0.858	5.935e-15	Epitenon
Clec3b	3.37264e-71	0.399398	0.94	0.692	6.90953e-67	Epitenon
Eif2s2	1.28165e-32	0.398773	0.973	0.952	2.62572e-28	Epitenon
Itgb3	1.87837e-233	0.398038	0.259	0.012	3.84822e-229	Epitenon
Stxbp6	1.28782e-67	0.395904	0.383	0.174	2.63836e-63	Epitenon
Taf15	7.22702e-32	0.39512	0.575	0.454	1.4806e-27	Epitenon
Itga5	2.30298e-42	0.394186	0.521	0.339	4.71812e-38	Epitenon
Ppic	4.71538e-48	0.393324	0.696	0.484	9.6604e-44	Epitenon
Dlc1	3.17268e-45	0.393188	0.507	0.32	6.49987e-41	Epitenon
Phlda3	1.13415e-11	0.392431	0.312	0.24	2.32352e-07	Epitenon
Rheb	7.46893e-33	0.38963	0.864	0.85	1.53016e-28	Epitenon
Tars	8.23417e-25	0.38877	0.662	0.567	1.68693e-20	Epitenon
Srxn1	3.76666e-18	0.388327	0.454	0.342	7.71677e-14	Epitenon
Nckap1	2.03632e-43	0.387544	0.612	0.452	4.17181e-39	Epitenon
Slc39a6	5.36771e-52	0.387283	0.522	0.328	1.09968e-47	Epitenon
Morf4l2	3.20208e-52	0.385756	0.874	0.814	6.5601e-48	Epitenon
2410006H16Rik	2.13153e-52	0.385318	0.844	0.711	4.36687e-48	Epitenon
Nap1l1	1.0067e-51	0.385142	0.918	0.832	2.06243e-47	Epitenon
Baiap2	1.83571e-50	0.384907	0.563	0.367	3.76082e-46	Epitenon
Mgst1	4.33599e-63	0.383728	0.608	0.365	8.88315e-59	Epitenon
Scd1	3.29516e-36	0.383554	0.553	0.393	6.75079e-32	Epitenon
Ptprs	1.18445e-44	0.383426	0.447	0.278	2.42658e-40	Epitenon
Gng10	6.3803e-44	0.381056	0.585	0.421	1.30713e-39	Epitenon
Csrp2	1.55976e-26	0.380551	0.552	0.415	3.19547e-22	Epitenon
Nedd4	2.36727e-46	0.380223	0.911	0.758	4.84983e-42	Epitenon
Uqcc2	6.88621e-28	0.379842	0.842	0.783	1.41078e-23	Epitenon
Atf5	2.89794e-29	0.379393	0.62	0.483	5.93701e-25	Epitenon
Lima1	3.2861e-43	0.378374	0.396	0.222	6.73223e-39	Epitenon
Fam111a	1.10697e-42	0.378079	0.353	0.182	2.26785e-38	Epitenon
Camk2n1	3.18029e-35	0.377619	0.566	0.416	6.51546e-31	Epitenon
Eprs	9.37462e-31	0.376151	0.722	0.636	1.92058e-26	Epitenon
Itga6	8.3169e-29	0.375397	0.28	0.156	1.70388e-24	Epitenon
Anpep	1.43924e-75	0.375091	0.305	0.11	2.94857e-71	Epitenon
Hdgfl3	8.06372e-71	0.37309	0.38	0.164	1.65201e-66	Epitenon
Nectin3	4.78323e-67	0.372991	0.459	0.239	9.79939e-63	Epitenon
Ptgfrn	4.74558e-35	0.372977	0.455	0.305	9.72227e-31	Epitenon
Rhoj	2.13347e-49	0.371693	0.426	0.237	4.37084e-45	Epitenon
Gramd3	2.13257e-67	0.369606	0.296	0.114	4.369e-63	Epitenon
Arhgap21	1.39057e-48	0.368549	0.512	0.326	2.84885e-44	Epitenon
Gstm1	1.70639e-37	0.367925	0.785	0.66	3.49588e-33	Epitenon
Atp2b4	2.39628e-30	0.367757	0.569	0.421	4.90926e-26	Epitenon
Eif4e	2.66558e-20	0.364459	0.759	0.694	5.46097e-16	Epitenon
Stam	7.06219e-43	0.363986	0.434	0.265	1.44683e-38	Epitenon
Nenf	1.18889e-25	0.363181	0.812	0.758	2.43568e-21	Epitenon
Fbxo11	7.8902e-35	0.361892	0.622	0.477	1.61647e-30	Epitenon
Crybg3	2.16206e-42	0.360462	0.497	0.316	4.42942e-38	Epitenon
Gars	9.98661e-26	0.358958	0.686	0.582	2.04596e-21	Epitenon
Steap3	3.34181e-52	0.35877	0.349	0.17	6.84637e-48	Epitenon
Rbms3	1.72612e-67	0.358754	0.342	0.143	3.5363e-63	Epitenon
Agfg1	1.20567e-41	0.358513	0.585	0.419	2.47005e-37	Epitenon
Arhgef12	1.60164e-36	0.358402	0.722	0.602	3.28129e-32	Epitenon
Crip1	1.47629e-30	0.357508	0.999	0.998	3.02448e-26	Epitenon
Tmem65	4.26139e-35	0.355786	0.593	0.458	8.7303e-31	Epitenon
Dusp10	4.46385e-60	0.352807	0.275	0.106	9.14509e-56	Epitenon
Akap12	6.81006e-78	0.351977	0.269	0.081	1.39518e-73	Epitenon
Tgfbr2	7.00285e-30	0.350384	0.491	0.355	1.43467e-25	Epitenon
Rnf217	1.52369e-90	0.349362	0.261	0.07	3.12159e-86	Epitenon
Daam1	1.79125e-48	0.349357	0.461	0.273	3.66972e-44	Epitenon
Med13	1.55262e-23	0.349094	0.718	0.641	3.18086e-19	Epitenon
Ubc	6.87899e-25	0.34892	0.982	0.978	1.4093e-20	Epitenon
Mpdz	1.03623e-59	0.348619	0.413	0.21	2.12292e-55	Epitenon
Bag3	5.85163e-31	0.347696	0.76	0.665	1.19882e-26	Epitenon
Anxa3	5.36156e-07	0.344837	0.53	0.502	0.0109842	Epitenon
Dlgap4	2.30006e-35	0.34378	0.71	0.589	4.71213e-31	Epitenon
Dnm1	3.38248e-56	0.343486	0.44	0.235	6.92968e-52	Epitenon
Gas5	2.94349e-40	0.34322	0.974	0.955	6.03033e-36	Epitenon
Ap1s2	2.90656e-40	0.343186	0.531	0.362	5.95466e-36	Epitenon
Rnf19a	3.4506e-44	0.341148	0.372	0.203	7.06925e-40	Epitenon
Tpm4	8.85754e-30	0.340602	0.735	0.659	1.81464e-25	Epitenon
Emp3	1.07626e-10	0.340534	0.952	0.953	2.20494e-06	Epitenon
Snhg6	1.67526e-37	0.339172	0.692	0.544	3.43211e-33	Epitenon
Cd151	3.25967e-16	0.339003	0.485	0.415	6.67808e-12	Epitenon
Ccdc50	1.15553e-37	0.338019	0.726	0.602	2.36733e-33	Epitenon
Ppp3ca	7.40533e-25	0.337412	0.801	0.752	1.51713e-20	Epitenon
Lmo4	1.05485e-25	0.336683	0.741	0.649	2.16107e-21	Epitenon
Slc1a5	2.44907e-35	0.335682	0.62	0.477	5.01741e-31	Epitenon
Dtnbp1	2.09888e-38	0.334874	0.659	0.515	4.29998e-34	Epitenon
Stk38	1.14035e-33	0.334619	0.391	0.241	2.33624e-29	Epitenon
Sned1	4.44892e-53	0.334222	0.253	0.098	9.11451e-49	Epitenon
Fdps	1.04368e-08	0.33376	0.317	0.258	0.000213819	Epitenon
Scd2	7.06357e-20	0.3336	0.356	0.243	1.44711e-15	Epitenon
Ano6	4.54576e-35	0.333493	0.59	0.448	9.31291e-31	Epitenon
Nfe2l2	1.20516e-13	0.332724	0.77	0.736	2.46902e-09	Epitenon
Mir100hg	3.64542e-31	0.332349	0.305	0.172	7.46838e-27	Epitenon
Pttg1ip	9.31395e-29	0.332306	0.736	0.642	1.90815e-24	Epitenon
Pbx1	1.0404e-58	0.332105	0.348	0.158	2.13146e-54	Epitenon
Phldb1	4.05243e-33	0.331893	0.728	0.605	8.30222e-29	Epitenon
Mthfd2	9.84397e-15	0.331672	0.611	0.528	2.01673e-10	Epitenon
Nr4a1	2.32713e-06	0.331152	0.3	0.249	0.0476759	Epitenon
Fam129a	2.46116e-21	0.330989	0.539	0.443	5.04218e-17	Epitenon
Slc44a1	8.182e-28	0.330681	0.644	0.529	1.67625e-23	Epitenon
Xist	0.000528792	0.33055	0.58	0.611	1	Epitenon
Id4	3.13588e-69	0.328859	0.266	0.089	6.42447e-65	Epitenon
Golim4	8.83508e-26	0.327144	0.602	0.49	1.81004e-21	Epitenon
Klf3	3.09793e-17	0.324055	0.524	0.432	6.34673e-13	Epitenon
Asns	1.96808e-09	0.324039	0.43	0.368	4.032e-05	Epitenon
Jpt1	3.44838e-27	0.323739	0.68	0.565	7.06469e-23	Epitenon
Igf2r	4.55704e-50	0.323717	0.419	0.229	9.336e-46	Epitenon
Cnbp	2.69524e-36	0.321425	0.936	0.92	5.52174e-32	Epitenon
Klf7	2.08763e-29	0.319905	0.512	0.36	4.27692e-25	Epitenon
Peli2	2.99906e-81	0.317767	0.284	0.09	6.14418e-77	Epitenon
Snx18	1.08637e-43	0.317219	0.398	0.224	2.22566e-39	Epitenon
Ptms	1.13864e-31	0.317138	0.978	0.948	2.33273e-27	Epitenon
Wls	1.49546e-28	0.316915	0.582	0.455	3.06375e-24	Epitenon
Fnip2	6.12567e-15	0.316232	0.51	0.425	1.25497e-10	Epitenon
Zfp451	8.502e-30	0.315923	0.515	0.375	1.74181e-25	Epitenon
Ptp4a2	5.6634e-33	0.315098	0.876	0.851	1.16026e-28	Epitenon
Lpl	2.79753e-32	0.313652	0.256	0.129	5.73131e-28	Epitenon
Spty2d1	5.52133e-26	0.31347	0.603	0.503	1.13116e-21	Epitenon
Grb10	3.08553e-39	0.312117	0.427	0.257	6.32132e-35	Epitenon
Gm47283	7.97084e-25	0.311709	0.777	0.702	1.63299e-20	Epitenon
Rhob	3.71497e-36	0.310944	0.614	0.428	7.61087e-32	Epitenon
Tcp11l2	2.75314e-28	0.310539	0.523	0.387	5.64036e-24	Epitenon
Snhg12	2.46075e-27	0.310173	0.588	0.465	5.04134e-23	Epitenon
Ece1	1.28411e-41	0.310165	0.557	0.376	2.63075e-37	Epitenon
Nfia	2.88631e-19	0.309634	0.673	0.582	5.91318e-15	Epitenon
Gprc5a	1.47293e-22	0.30879	0.25	0.145	3.0176e-18	Epitenon
Lsmem1	1.5735e-15	0.306429	0.313	0.22	3.22363e-11	Epitenon
Top1	1.65279e-06	0.305983	0.864	0.862	0.0338607	Epitenon
Ppp1r2	8.02323e-51	0.305069	0.88	0.795	1.64372e-46	Epitenon
Cdon	2.64271e-21	0.304769	0.452	0.324	5.41412e-17	Epitenon
Gng12	4.54211e-22	0.304592	0.653	0.555	9.30543e-18	Epitenon
Serpina3n	4.3912e-11	0.303424	0.301	0.229	8.99626e-07	Epitenon
Arl13b	8.80581e-33	0.3027	0.539	0.386	1.80405e-28	Epitenon
Tbx15	2.50402e-60	0.302574	0.332	0.143	5.12998e-56	Epitenon
Prss23	1.02288e-09	0.302568	0.267	0.196	2.09558e-05	Epitenon
Hk2	1.34917e-07	0.302214	0.689	0.655	0.00276404	Epitenon
Ahcyl1	1.46552e-36	0.301701	0.525	0.366	3.00242e-32	Epitenon
Rbbp7	1.5659e-28	0.301321	0.704	0.595	3.20806e-24	Epitenon
Msmo1	6.58961e-21	0.300887	0.335	0.226	1.35001e-16	Epitenon
Rpl35	3.43172e-61	0.300838	0.995	0.997	7.03057e-57	Epitenon
Zbtb21	1.70466e-30	0.299961	0.38	0.247	3.49233e-26	Epitenon
Asap1	2.78257e-19	0.299099	0.516	0.42	5.70066e-15	Epitenon
Rtn3	1.54069e-31	0.299057	0.722	0.63	3.1564e-27	Epitenon
Igsf8	2.90338e-60	0.298985	0.311	0.131	5.94816e-56	Epitenon
Ntn4	3.84456e-12	0.29832	0.389	0.304	7.87635e-08	Epitenon
Fgf2	2.39239e-54	0.298162	0.275	0.109	4.90128e-50	Epitenon
Aff4	1.93626e-30	0.297562	0.673	0.548	3.96681e-26	Epitenon
Ets1	1.79334e-14	0.29735	0.578	0.482	3.67402e-10	Epitenon
Cyp51	1.97782e-21	0.29672	0.287	0.18	4.05195e-17	Epitenon
Slit3	5.581e-32	0.296294	0.38	0.237	1.14338e-27	Epitenon
Cped1	6.05069e-25	0.294329	0.649	0.535	1.23961e-20	Epitenon
Bmpr2	7.28659e-28	0.294211	0.672	0.542	1.4928e-23	Epitenon
Cdkn1a	1.2738e-19	0.294183	0.895	0.844	2.60964e-15	Epitenon
Sh3kbp1	7.23556e-31	0.294123	0.425	0.277	1.48235e-26	Epitenon
Nupr1	9.06581e-13	0.293284	0.964	0.936	1.85731e-08	Epitenon
Tmsb4x	1.64732e-78	0.291965	0.998	0.997	3.37486e-74	Epitenon
Plac9b	3.71126e-50	0.291098	0.35	0.169	7.60326e-46	Epitenon
Ctsk	9.76329e-19	0.290765	0.679	0.56	2.0002e-14	Epitenon
Shisa5	5.37429e-24	0.288294	0.557	0.44	1.10103e-19	Epitenon
Qpct	3.87874e-59	0.286943	0.266	0.095	7.94638e-55	Epitenon
Otud7b	5.74323e-39	0.286363	0.377	0.216	1.17662e-34	Epitenon
Ndrg4	3.54509e-51	0.286314	0.302	0.133	7.26283e-47	Epitenon
Dock7	2.12832e-43	0.286215	0.392	0.219	4.3603e-39	Epitenon
Hspa9	9.05131e-16	0.286034	0.798	0.743	1.85434e-11	Epitenon
Chd2	5.38177e-16	0.285771	0.482	0.392	1.10256e-11	Epitenon
Rdx	2.62345e-25	0.285535	0.88	0.833	5.37466e-21	Epitenon
Vegfa	3.90444e-19	0.285519	0.419	0.31	7.99903e-15	Epitenon
Clcn5	3.45477e-37	0.285496	0.259	0.123	7.07778e-33	Epitenon
Ank2	5.35551e-24	0.28522	0.452	0.321	1.09718e-19	Epitenon
H3f3a	1.76637e-54	0.284885	0.988	0.991	3.61876e-50	Epitenon
Cldnd1	8.87259e-25	0.284632	0.572	0.45	1.81773e-20	Epitenon
Ctnnb1	1.16172e-29	0.284338	0.8	0.712	2.38001e-25	Epitenon
Glcci1	2.64881e-46	0.283741	0.295	0.136	5.42662e-42	Epitenon
Maged2	1.17947e-49	0.283019	0.284	0.123	2.41638e-45	Epitenon
Kdm7a	5.63692e-10	0.281289	0.467	0.402	1.15484e-05	Epitenon
Kitl	5.73617e-59	0.280846	0.309	0.125	1.17517e-54	Epitenon
Smc6	3.65272e-18	0.280161	0.612	0.53	7.48334e-14	Epitenon
Pcolce2	2.40272e-12	0.279851	0.885	0.785	4.92245e-08	Epitenon
Prkca	1.15332e-28	0.279742	0.456	0.309	2.36281e-24	Epitenon
Nop58	3.10979e-05	0.278835	0.697	0.706	0.637102	Epitenon
Eif4g3	6.78882e-29	0.278652	0.522	0.381	1.39083e-24	Epitenon
Xylt1	5.67686e-34	0.278284	0.392	0.238	1.16302e-29	Epitenon
Rps20	1.38066e-47	0.276997	0.999	0.999	2.82855e-43	Epitenon
Igsf3	1.17785e-31	0.276996	0.287	0.157	2.41306e-27	Epitenon
Yars	1.35218e-24	0.276597	0.438	0.314	2.77022e-20	Epitenon
Smpdl3a	1.38298e-30	0.276246	0.489	0.34	2.8333e-26	Epitenon
Svep1	2.66737e-30	0.276084	0.316	0.183	5.46463e-26	Epitenon
Ddhd1	1.00848e-27	0.27529	0.362	0.228	2.06608e-23	Epitenon
Rpl24	5.57722e-53	0.275052	0.997	0.998	1.14261e-48	Epitenon
Abhd5	4.49702e-30	0.27505	0.469	0.322	9.21304e-26	Epitenon
Tpt1	2.20258e-45	0.274704	1	1	4.51243e-41	Epitenon
Arhgef2	3.39254e-24	0.274657	0.454	0.329	6.9503e-20	Epitenon
Chchd2	2.08956e-35	0.273427	0.993	0.994	4.28088e-31	Epitenon
Letm2	7.35846e-14	0.273356	0.26	0.177	1.50753e-09	Epitenon
1110038B12Rik	7.23065e-21	0.273152	0.608	0.504	1.48134e-16	Epitenon
Ndel1	1.33273e-26	0.272916	0.692	0.582	2.73036e-22	Epitenon
Dst	1.57937e-17	0.272239	0.702	0.642	3.23566e-13	Epitenon
Fmnl2	2.28225e-41	0.272231	0.28	0.133	4.67565e-37	Epitenon
Tshz1	1.0557e-23	0.271996	0.324	0.203	2.16281e-19	Epitenon
Rnf24	9.22435e-29	0.271251	0.384	0.244	1.88979e-24	Epitenon
Chd3	6.25296e-38	0.271113	0.322	0.17	1.28104e-33	Epitenon
Dag1	8.10815e-24	0.270712	0.612	0.503	1.66112e-19	Epitenon
Gm8251	7.73221e-07	0.270616	0.317	0.261	0.015841	Epitenon
Filip1l	1.20023e-66	0.268091	0.258	0.084	2.4589e-62	Epitenon
Ubap1	4.31936e-21	0.267798	0.35	0.236	8.84908e-17	Epitenon
Rps15a	3.33032e-42	0.267607	0.999	0.998	6.82282e-38	Epitenon
Lrp1	1.60336e-24	0.267505	0.966	0.929	3.28481e-20	Epitenon
Nrip1	5.66358e-14	0.267435	0.554	0.461	1.1603e-09	Epitenon
Tacc1	1.93733e-31	0.266904	0.566	0.408	3.969e-27	Epitenon
Dipk2a	4.79711e-32	0.266532	0.325	0.187	9.82784e-28	Epitenon
Ubr5	2.7173e-23	0.266442	0.628	0.518	5.56692e-19	Epitenon
P4ha2	1.12131e-50	0.266198	0.29	0.124	2.29722e-46	Epitenon
Dnajb9	7.05727e-13	0.265999	0.808	0.77	1.44582e-08	Epitenon
Hacd1	5.15725e-40	0.265553	0.329	0.174	1.05657e-35	Epitenon
Pgm2l1	5.38203e-25	0.265479	0.315	0.196	1.10262e-20	Epitenon
Adgrg2	3.45685e-22	0.264477	0.33	0.218	7.08205e-18	Epitenon
Hook3	5.18061e-18	0.262868	0.639	0.559	1.06135e-13	Epitenon
Jak1	5.67527e-20	0.262797	0.857	0.813	1.16269e-15	Epitenon
Hsd3b7	5.26674e-34	0.262346	0.353	0.206	1.079e-29	Epitenon
Ppfibp1	4.75066e-15	0.261885	0.551	0.472	9.73267e-11	Epitenon
Rps7	2.68961e-41	0.261576	0.998	0.997	5.5102e-37	Epitenon
Sulf2	2.92444e-15	0.261541	0.401	0.298	5.9913e-11	Epitenon
Cavin3	6.45377e-05	0.260992	0.705	0.686	1	Epitenon
Nfix	1.90036e-13	0.260945	0.87	0.828	3.89327e-09	Epitenon
Kmt2a	3.51086e-20	0.26079	0.584	0.476	7.1927e-16	Epitenon
Phactr2	2.93175e-39	0.260785	0.324	0.169	6.00627e-35	Epitenon
S100a13	5.50663e-18	0.26077	0.903	0.905	1.12814e-13	Epitenon
Cct6a	9.58376e-17	0.259869	0.738	0.673	1.96343e-12	Epitenon
Nnmt	1.1556e-19	0.25984	0.366	0.246	2.36747e-15	Epitenon
Cebpg	5.94017e-14	0.259771	0.702	0.662	1.21696e-09	Epitenon
Ldlr	8.88774e-20	0.259467	0.34	0.23	1.82083e-15	Epitenon
Olfm1	1.83e-32	0.259434	0.328	0.186	3.74912e-28	Epitenon
Akap13	8.44257e-30	0.259402	0.824	0.717	1.72963e-25	Epitenon
Leprot	9.30438e-20	0.258763	0.459	0.353	1.90619e-15	Epitenon
S100a16	8.98055e-19	0.258368	0.509	0.393	1.83984e-14	Epitenon
Cacna2d1	4.37736e-28	0.257187	0.454	0.308	8.9679e-24	Epitenon
Fus	7.26982e-11	0.256407	0.777	0.73	1.48937e-06	Epitenon
Fbln5	2.82414e-17	0.256348	0.377	0.272	5.78581e-13	Epitenon
Galnt1	5.05167e-17	0.256249	0.395	0.293	1.03493e-12	Epitenon
Slc3a2	4.37445e-11	0.255841	0.757	0.737	8.96193e-07	Epitenon
Ecpas	3.11232e-18	0.255615	0.449	0.343	6.3762e-14	Epitenon
Nmt2	6.22932e-28	0.255313	0.389	0.254	1.2762e-23	Epitenon
Gnl3	7.08803e-10	0.25527	0.801	0.786	1.45213e-05	Epitenon
Lbp	1.05334e-14	0.254503	0.799	0.696	2.15798e-10	Epitenon
Kif5b	2.25762e-24	0.254221	0.863	0.802	4.62519e-20	Epitenon
Mrps6	1.33611e-14	0.254025	0.506	0.417	2.7373e-10	Epitenon
Ist1	6.13627e-21	0.253891	0.575	0.468	1.25714e-16	Epitenon
Timm8a1	0.000208276	0.25383	0.476	0.458	1	Epitenon
Zfp131	2.94834e-14	0.253669	0.642	0.576	6.04026e-10	Epitenon
Slc7a5	2.81821e-13	0.253578	0.456	0.374	5.77366e-09	Epitenon
Aars	1.08068e-15	0.253027	0.485	0.396	2.21398e-11	Epitenon
Casc4	1.76138e-27	0.252401	0.39	0.252	3.60854e-23	Epitenon
Atrx	2.53723e-19	0.25184	0.595	0.486	5.19803e-15	Epitenon
Mcc	3.62004e-35	0.251233	0.255	0.125	7.41638e-31	Epitenon
Klf4	0.00580302	0.251032	0.868	0.899	1	Epitenon
Prrx1	1.18608e-22	0.250276	0.828	0.692	2.42992e-18	Epitenon
