## Supplemental Table 2 for "Epitenon-derived cells comprise a distinct progenitor population that contributes to both fibrosis and regeneration following acute flexor tendon injury in a spatially-dependent manner"

### Sheet: Sheet1
Day 7- Higher in Bridging cells vs Epitenon
Category	Term		Count	%	PValue	-log10(p-value)	Genes	List Total	Pop Hits	Pop Total	Fold Enrichment	Bonferroni	Benjamini	FDR
GOTERM_BP_DIRECT	GO:0006096	GO:0006096~glycolytic process	7	7.07071	3.59341e-08	7.44449	TPI1, PKM, PGAM1, PGK1, ENPP1, ENO1, GAPDH	98	40	20136	35.9571	3.77661e-05	3.77668e-05	3.7084e-05
GOTERM_BP_DIRECT	GO:0030199	GO:0030199~collagen fibril organization	7	7.07071	2.56066e-07	6.59165	FKBP10, ACAN, LOX, COL11A1, SERPINH1, SCX, FMOD	98	55	20136	26.1506	0.000269089	0.000134563	0.00013213
GOTERM_BP_DIRECT	GO:0030282	GO:0030282~bone mineralization	7	7.07071	3.91872e-07	6.40686	MMP13, LOX, SPP1, ENPP1, PTN, HIF1A, ASPN	98	59	20136	24.3777	0.000411773	0.000137286	0.000134804
GOTERM_BP_DIRECT	GO:0061621	GO:0061621~canonical glycolysis	5	5.05051	1.14767e-06	5.94018	TPI1, PKM, PGK1, ENO1, GAPDH	98	17	20136	60.4322	0.00120548	0.000301552	0.0002961
GOTERM_BP_DIRECT	GO:0071456	GO:0071456~cellular response to hypoxia	7	7.07071	3.77355e-05	4.42325	NPM1, RGCC, FAM162A, PGK1, PTN, HIGD1A, HIF1A	98	129	20136	11.1495	0.0388846	0.007932	0.00778861
GOTERM_BP_DIRECT	GO:0006094	GO:0006094~gluconeogenesis	5	5.05051	5.92517e-05	4.2273	TPI1, PGAM1, PGK1, ENO1, GAPDH	98	44	20136	23.3488	0.0603759	0.0103789	0.0101913
GOTERM_BP_DIRECT	GO:0051216	GO:0051216~cartilage development	6	6.06061	8.2557e-05	4.08325	MMP13, COL11A1, SCX, ENPP1, TIMP1, HIF1A	98	92	20136	13.4002	0.0831129	0.0123953	0.0121713
GOTERM_BP_DIRECT	GO:0042060	GO:0042060~wound healing	6	6.06061	0.000183891	3.73544	CNN2, FKBP10, POSTN, LOX, TPM1, TNC	98	109	20136	11.3102	0.175755	0.0241586	0.0237219
GOTERM_BP_DIRECT	GO:0030198	GO:0030198~extracellular matrix organization	7	7.07071	0.000266354	3.57454	POSTN, MMP14, MMP13, SMOC1, COL11A1, EMILIN1, TGFBI	98	184	20136	7.81677	0.244198	0.0311042	0.0305419
GOTERM_BP_DIRECT	GO:0007155	GO:0007155~cell adhesion	11	11.1111	0.000636704	3.19606	ACAN, POSTN, COL12A1, ADAM12, TNC, MXRA8, SPP1, CCN4, EMILIN1, TGFBI, THBS4	98	601	20136	3.76067	0.487979	0.0658726	0.0646818
Day 7- Higher in Epitenon vs Bridging cells
Category	Term		Count	%	PValue	-log10(p-value)	Genes	List Total	Pop Hits	Pop Total	Fold Enrichment	Bonferroni	Benjamini	FDR
GOTERM_BP_DIRECT	GO:0001570	GO:0001570~vasculogenesis	7	7	1.78021e-06	5.74953	NTRK2, RAMP2, HEG1, ACKR3, JUNB, ZFP36L1, TGFBR2	98	76	20136	18.9248	0.00202916	0.00172072	0.00169508
GOTERM_BP_DIRECT	GO:0030198	GO:0030198~extracellular matrix organization	9	9	3.01615e-06	5.52055	VTN, ADAMTS5, COL15A1, TNXB, CCDC80, COL4A2, COL4A1, ELN, NID1	98	184	20136	10.0501	0.00343552	0.00172072	0.00169508
GOTERM_BP_DIRECT	GO:0007155	GO:0007155~cell adhesion	13	13	3.163e-05	4.4999	COL15A1, LAMA2, LAMB2, COL14A1, DPT, LAMC1, NID1, ICAM1, VTN, ACKR3, CCN3, PLPP3, CD34	98	601	20136	4.44443	0.0354469	0.00883164	0.00870005
GOTERM_BP_DIRECT	GO:0051149	GO:0051149~positive regulation of muscle cell differentiation	4	4	3.79552e-05	4.42073	LAMA2, LAMB2, LAMC1, NID1	98	14	20136	58.7055	0.0423833	0.00883164	0.00870005
GOTERM_BP_DIRECT	GO:0007568	GO:0007568~aging	8	8	3.87013e-05	4.41227	IL6, GSN, COL4A2, IGFBP5, APOD, IFI27L2A, DCN, TGFBR2	98	191	20136	8.60605	0.0431982	0.00883164	0.00870005
GOTERM_BP_DIRECT	GO:2001046	GO:2001046~positive regulation of integrin-mediated signaling pathway	4	4	4.72783e-05	4.32534	LAMA2, LAMB2, LAMC1, NID1	98	15	20136	54.7918	0.0525165	0.00899075	0.00885679
GOTERM_BP_DIRECT	GO:0045785	GO:0045785~positive regulation of cell adhesion	5	5	0.000405084	3.39246	CXCL12, LAMA2, LAMB2, LAMC1, NID1	98	72	20136	14.2687	0.370163	0.0660286	0.0650448
GOTERM_BP_DIRECT	GO:0040008	GO:0040008~regulation of growth	5	5	0.000633805	3.19804	SOCS3, IGFBP5, IGFBP4, GPC3, TGFBR2	98	81	20136	12.6833	0.5149	0.0903964	0.0890496
GOTERM_BP_DIRECT	GO:0043567	GO:0043567~regulation of insulin-like growth factor receptor signaling pathway	3	3	0.000808822	3.09215	IGFBP5, IGFBP4, IGFBP6	98	9	20136	68.4898	0.60277	0.101448	0.0999367
GOTERM_BP_DIRECT	GO:0033627	GO:0033627~cell adhesion mediated by integrin	4	4	0.000940809	3.0265	VTN, CCN3, ICAM1, FBN1	98	40	20136	20.5469	0.65835	0.101448	0.0999367
Day 14- Higher in Bridging cells vs Epitenon
Category	Term		Count	%	PValue	-log10(p-value)	Genes	List Total	Pop Hits	Pop Total	Fold Enrichment	Bonferroni	Benjamini	FDR
GOTERM_BP_DIRECT	GO:0007155	GO:0007155~cell adhesion	23	23	5.15704e-14	13.2876	POSTN, SPON1, COL16A1, COL12A1, TNC, THBS2, THBS1, THBS4, COMP, MFAP4, ACAN, SRPX2, CDH11, ITGA11, MXRA8, SPP1, COL8A2, CCN4, COL8A1, EMILIN1, TGFBI, SCARF2, EDIL3	96	601	20136	8.02704	4.14552e-11	4.1411e-11	4.03796e-11
GOTERM_BP_DIRECT	GO:0030198	GO:0030198~extracellular matrix organization	14	14	3.67171e-12	11.4351	POSTN, COL16A1, COL11A1, COL1A1, MMP14, MMP13, COL1A2, CRISPLD2, SMOC1, COL8A2, COL8A1, EMILIN1, TGFBI, MATN4	96	184	20136	15.9592	2.9484e-09	1.47419e-09	1.43748e-09
GOTERM_BP_DIRECT	GO:0030199	GO:0030199~collagen fibril organization	7	7	2.26155e-07	6.64559	COL1A1, COMP, ACAN, COL1A2, COL11A1, SCX, FMOD	96	55	20136	26.6955	0.000181586	6.05343e-05	5.90266e-05
GOTERM_BP_DIRECT	GO:0001503	GO:0001503~ossification	8	8	1.35196e-06	5.86904	COL1A1, COMP, IGSF10, MMP14, COL11A1, CLEC11A, SPP1, ENPP1	96	117	20136	14.3419	0.00108503	0.000271406	0.000264646
GOTERM_BP_DIRECT	GO:0010811	GO:0010811~positive regulation of cell-substrate adhesion	6	6	2.47228e-06	5.6069	SMOC1, SPP1, COL8A1, EMILIN1, THBS1, EDIL3	96	46	20136	27.3587	0.00198328	0.000397049	0.000387159
GOTERM_BP_DIRECT	GO:0030282	GO:0030282~bone mineralization	6	6	8.60311e-06	5.06534	COMP, MMP13, COL1A2, SPP1, ENPP1, ASPN	96	59	20136	21.3305	0.00688452	0.00115138	0.00112271
GOTERM_BP_DIRECT	GO:0001958	GO:0001958~endochondral ossification	5	5	2.43923e-05	4.61275	COL1A1, MMP14, MMP13, SCX, ENPP1	96	36	20136	29.1319	0.0193966	0.00279814	0.00272845
GOTERM_BP_DIRECT	GO:0001525	GO:0001525~angiogenesis	9	9	5.9698e-05	4.22404	NRP2, MMP14, SRPX2, CEMIP2, CALD1, COL8A2, COL8A1, ANGPTL2, TGFBI	96	284	20136	6.64701	0.046808	0.00599219	0.00584295
GOTERM_BP_DIRECT	GO:0016525	GO:0016525~negative regulation of angiogenesis	6	6	0.000111104	3.95427	CD59A, TNMD, EMILIN1, THBS2, THBS1, THBS4	96	100	20136	12.585	0.0853567	0.0099129	0.00966601
GOTERM_BP_DIRECT	GO:0035989	GO:0035989~tendon development	3	3	0.000131341	3.8816	COMP, COL11A1, SCX	96	4	20136	157.312	0.100102	0.0105467	0.010284
Day 14- Higher in Epitenon vs Bridging cells
Category	Term		Count	%	PValue	-log10(p-value)	Genes	List Total	Pop Hits	Pop Total	Fold Enrichment	Bonferroni	Benjamini	FDR
GOTERM_BP_DIRECT	GO:0008285	GO:0008285~negative regulation of cell proliferation	14	14.1414	1.33221e-07	6.87543	MEG3, IFITM3, CDKN1A, DPT, KLF4, PTGS2, NDRG1, EREG, TGFBR2, IL1RL1, SFRP4, CXCL12, CCN5, ACKR3	97	431	20136	6.74299	0.000156922	0.000156935	0.000154803
GOTERM_BP_DIRECT	GO:0031100	GO:0031100~animal organ regeneration	6	6.06061	3.96438e-06	5.40182	CDKN1A, CXCL12, AXL, GAS6, CXCL5, TGFBR2	97	50	20136	24.9105	0.00465916	0.00214619	0.00211704
GOTERM_BP_DIRECT	GO:0007155	GO:0007155~cell adhesion	14	14.1414	5.46569e-06	5.26235	TNFAIP6, COL14A1, DPT, THY1, VCAN, CHL1, CCN5, ACKR3, EMILIN2, HES1, CCN3, PLPP3, CD34, CD44	97	601	20136	4.83565	0.00641792	0.00214619	0.00211704
GOTERM_BP_DIRECT	GO:0001570	GO:0001570~vasculogenesis	6	6.06061	3.13492e-05	4.50377	RAMP2, TIPARP, ACKR3, JUNB, ZFP36L1, TGFBR2	97	76	20136	16.3885	0.0362564	0.00923234	0.00910695
GOTERM_BP_DIRECT	GO:0045766	GO:0045766~positive regulation of angiogenesis	7	7.07071	0.000121886	3.91405	C3, ECM1, RAMP2, EMILIN2, HSPB1, CD34, TGFBR2	97	161	20136	9.02555	0.133758	0.0263335	0.0259758
GOTERM_BP_DIRECT	GO:0042246	GO:0042246~tissue regeneration	4	4.0404	0.000197646	3.70411	CDKN1A, GSN, MUSTN1, APOD	97	24	20136	34.5979	0.207728	0.033261	0.0328093
GOTERM_BP_DIRECT	GO:0032720	GO:0032720~negative regulation of tumor necrosis factor production	5	5.05051	0.000349601	3.45643	ERRFI1, AXL, LBP, GAS6, CD34	97	70	20136	14.8277	0.337611	0.0501161	0.0494354
GOTERM_BP_DIRECT	GO:0010466	GO:0010466~negative regulation of peptidase activity	6	6.06061	0.00038289	3.41693	ITIH5, ECM1, SERPINB6A, SERPING1, PI16, SERPINA3N	97	129	20136	9.65524	0.363093	0.0501161	0.0494354
GOTERM_BP_DIRECT	GO:0008228	GO:0008228~opsonization	3	3.0303	0.000465077	3.33248	C3, PTX3, LBP	97	7	20136	88.9661	0.421888	0.0547861	0.054042
GOTERM_BP_DIRECT	GO:0006954	GO:0006954~inflammatory response	9	9.09091	0.000563594	3.24903	C3, C4B, ECM1, IL1R1, AXL, CXCL1, PTGS2, CXCL5, CD44	97	391	20136	4.77823	0.485264	0.0603557	0.059536
Day 28- Higher in Bridging cells vs Epitenon
Category	Term		Count	%	PValue	-log10(p-value)	Genes	List Total	Pop Hits	Pop Total	Fold Enrichment	Bonferroni	Benjamini	FDR
GOTERM_BP_DIRECT	GO:0001503	GO:0001503~ossification	13	13	3.03469e-13	12.5179	SPARC, COL11A1, CLEC11A, PTN, COL1A1, COMP, IGSF10, MMP14, MGP, SPP1, TMEM119, ENPP1, SOX9	96	117	20136	23.3056	2.77026e-10	2.77067e-10	2.70087e-10
GOTERM_BP_DIRECT	GO:0007155	GO:0007155~cell adhesion	20	20	4.33191e-11	10.3633	SPON1, COL16A1, COL12A1, TNC, THBS2, THBS1, THBS4, COMP, ACAN, SRPX2, COL6A2, COL6A1, CDH11, MXRA8, SPP1, COL8A2, COL8A1, MFGE8, SCARF2, EDIL3	96	601	20136	6.98003	3.95504e-08	1.97752e-08	1.9277e-08
GOTERM_BP_DIRECT	GO:0030198	GO:0030198~extracellular matrix organization	11	11	1.64006e-08	7.78514	COL1A1, MMP14, MMP13, COL1A2, COL16A1, CRISPLD2, COL11A1, COL8A2, COL8A1, SOX9, MATN4	96	184	20136	12.5394	1.49736e-05	4.99125e-06	4.86551e-06
GOTERM_BP_DIRECT	GO:0030199	GO:0030199~collagen fibril organization	7	7	2.26155e-07	6.64559	COL1A1, COMP, ACAN, COL1A2, COL11A1, SCX, FMOD	96	55	20136	26.6955	0.000206459	5.162e-05	5.03196e-05
GOTERM_BP_DIRECT	GO:0030282	GO:0030282~bone mineralization	7	7	3.46216e-07	6.46065	COMP, MMP13, COL1A2, SPP1, ENPP1, PTN, SOX9	96	59	20136	24.8856	0.000316045	6.3219e-05	6.16264e-05
GOTERM_BP_DIRECT	GO:0051216	GO:0051216~cartilage development	7	7	4.83549e-06	5.31556	COMP, MMP13, COL11A1, MGP, SCX, ENPP1, SOX9	96	92	20136	15.9592	0.00440508	0.000630686	0.000614798
GOTERM_BP_DIRECT	GO:0016525	GO:0016525~negative regulation of angiogenesis	7	7	7.84258e-06	5.10554	SPARC, CD59A, TNMD, PTN, THBS2, THBS1, THBS4	96	100	20136	14.6825	0.00713473	0.000895034	0.000872487
GOTERM_BP_DIRECT	GO:0035987	GO:0035987~endodermal cell differentiation	5	5	1.0087e-05	4.99624	MMP14, COL11A1, COL12A1, COL6A1, COL8A1	96	29	20136	36.1638	0.00916717	0.00102327	0.000997488
GOTERM_BP_DIRECT	GO:0035989	GO:0035989~tendon development	3	3	0.000131341	3.8816	COMP, COL11A1, SCX	96	4	20136	157.312	0.11301	0.00999284	0.00974111
GOTERM_BP_DIRECT	GO:0001502	GO:0001502~cartilage condensation	4	4	0.000146798	3.83328	ACAN, COL11A1, SOX9, PKD1	96	22	20136	38.1364	0.125442	0.0103097	0.01005
Day 28- Higher in Epitenon vs Bridging cells
Category	Term		Count	%	PValue	-log10(p-value)	Genes	List Total	Pop Hits	Pop Total	Fold Enrichment	Bonferroni	Benjamini	FDR
GOTERM_BP_DIRECT	GO:0070098	GO:0070098~chemokine-mediated signaling pathway	6	6.06061	3.76916e-06	5.42375	CXCL12, CCL7, CCL2, ACKR3, CXCL1, CXCL2	98	49	20136	25.1595	0.00448653	0.00449661	0.00436469
GOTERM_BP_DIRECT	GO:0010332	GO:0010332~response to gamma radiation	5	5.05051	1.64058e-05	4.785	PNP, CCL7, MYC, CCL2, CXCL2	98	32	20136	32.1046	0.019382	0.00978607	0.00949896
GOTERM_BP_DIRECT	GO:0008285	GO:0008285~negative regulation of cell proliferation	11	11.1111	4.35073e-05	4.36144	IFITM3, IL1RL1, SFRP4, IL6, CXCL12, CCN5, ACKR3, DPT, KLF4, PTGS2, NDRG1	98	431	20136	5.244	0.0505812	0.0121074	0.0117522
GOTERM_BP_DIRECT	GO:0071347	GO:0071347~cellular response to interleukin-1	6	6.06061	4.75768e-05	4.32261	IL6, CCL7, MYC, CCL2, CXCL2, NFKB1	98	82	20136	15.0343	0.0551796	0.0121074	0.0117522
GOTERM_BP_DIRECT	GO:0006935	GO:0006935~chemotaxis	7	7.07071	5.07434e-05	4.29462	CXCL12, CCL7, RARRES2, CCL2, ACKR3, CXCL1, CXCL2	98	136	20136	10.5756	0.0587424	0.0121074	0.0117522
GOTERM_BP_DIRECT	GO:0006954	GO:0006954~inflammatory response	10	10.101	0.00011354	3.94485	C3, C4B, ECM1, IL6, CCL7, RARRES2, CCL2, CXCL1, PTGS2, CXCL2	98	391	20136	5.25497	0.126687	0.0195537	0.0189801
GOTERM_BP_DIRECT	GO:0045429	GO:0045429~positive regulation of nitric oxide biosynthetic process	5	5.05051	0.000114733	3.94031	IL6, PTX3, KLF4, PTGS2, ICAM1	98	52	20136	19.7567	0.127929	0.0195537	0.0189801
GOTERM_BP_DIRECT	GO:0070374	GO:0070374~positive regulation of ERK1 and ERK2 cascade	8	8.08081	0.000142089	3.84744	C3, IL6, CXCL12, CCL7, CCL2, ACKR3, GAS6, ICAM1	98	235	20136	6.9947	0.155934	0.021189	0.0205674
GOTERM_BP_DIRECT	GO:0030198	GO:0030198~extracellular matrix organization	7	7.07071	0.000266354	3.57454	ADAMTS5, TNXB, ADAMTS1, ELN, PTX3, NID1, OLFML2A	98	184	20136	7.81677	0.272254	0.0353067	0.0342709
GOTERM_BP_DIRECT	GO:0036120	GO:0036120~cellular response to platelet-derived growth factor stimulus	4	4.0404	0.00036155	3.44183	ERRFI1, HAS1, MYC, CCL2	98	29	20136	28.3406	0.350405	0.0431329	0.0418675
