## Supplemental Table 3 for "Epitenon-derived cells comprise a distinct progenitor population that contributes to both fibrosis and regeneration following acute flexor tendon injury in a spatially-dependent manner"

### Sheet: Sheet1
Tenogenic trajectory GO Terms
Category	Term	Count	%	PValue	-log10(pvalue)	Genes	List Total	Pop Hits	Pop Total	Fold Enrichment	Bonferroni	Benjamini	FDR
GOTERM_BP_DIRECT	GO:0001503~ossification	26	3.1477	1.37868e-13	12.8605	SPARC, THRA, DLX5, COL11A1, TWIST1, PTH1R, COMP, CLEC3A, IBSP, SPP1, ACP5, ENPP1, ATP6V0A4, SOX9, CCN2, TMEM38B, CASR, CLEC11A, FZD9, GFRA4, COL1A1, IGSF10, MMP14, COL2A1, MGP, TMEM119	686	117	20136	6.52284	4.33525e-10	4.33457e-10	4.28494e-10
GOTERM_BP_DIRECT	GO:0001501~skeletal system development	22	2.66344	6.43284e-10	9.1916	TGFB1, HEXA, COL11A2, CHD7, CHRD, PTH1R, HOXD10, HOXC11, HOXC10, HAPLN1, FGFRL1, COL1A1, COMP, BCAN, ACAN, MMP14, COL1A2, COL2A1, COL9A1, SOX9, BMPR1B, EPHA2	686	120	20136	5.38134	2.02248e-06	6.21116e-07	6.14004e-07
GOTERM_BP_DIRECT	GO:0007155~cell adhesion	53	6.41646	7.27067e-10	9.13843	SPON2, TENM3, COL16A1, PODXL2, COL12A1, HAPLN1, COMP, CDH2, IBSP, CCN2, SCARF2, EDIL3, ITGA2, APLP1, BCAN, COL6A2, COL6A1, MXRA8, COL8A2, AMTN, CDHR4, COL8A1, PKP4, MFGE8, PLCB1, EPHA2, FBLN7, SDC3, PCDH15, NEXN, THBS2, THBS1, FBLN5, THBS4, ACAN, NUAK1, SRPX2, ADAM23, SPP1, IGFBP7, SUSD5, JAM3, CGREF1, LYVE1, MFAP4, CD24A, ITGA11, PCDHB6, DCHS1, CNTN3, FAT4, SDK2, BCAR1	686	601	20136	2.58851	2.2859e-06	6.21116e-07	6.14004e-07
GOTERM_BP_DIRECT	GO:0030198~extracellular matrix organization	27	3.26877	7.90224e-10	9.10225	COL16A1, COL11A1, COL11A2, NDNF, FBLN5, THSD4, IBSP, ABI3BP, ADAMTS17, SOX9, ADAMTS8, SCARA3, COL25A1, MMP2, APLP1, COLQ, COL1A1, MMP14, COL2A1, COL1A2, CRISPLD2, COL8A2, COL9A1, COL8A1, MATN4, MATN3, MATN2	686	184	20136	4.3072	2.48446e-06	6.21116e-07	6.14004e-07
GOTERM_BP_DIRECT	GO:0001649~osteoblast differentiation	19	2.30024	9.35137e-09	8.02912	WWTR1, MEF2C, UCMA, DLX5, COL11A2, CHRD, TWIST1, COL1A1, BGLAP, BGLAP2, SNAI1, SPP1, TMEM119, ENPP1, SP7, BMPR1B, TRP53INP2, EPHA2, CTHRC1	686	102	20136	5.46767	2.94003e-05	5.88014e-06	5.81281e-06
GOTERM_BP_DIRECT	GO:0016477~cell migration	31	3.75303	2.06752e-07	6.68455	CD63, SDC3, THBS1, ABR, CDH2, GPC1, CCN2, TNS3, CTHRC1, JAM3, PDGFRB, TGFB1, MMP2, NFATC2, RHOF, RHOD, EFNA1, FMNL3, CD24A, MMP14, SPATA13, SNAI1, FAT1, SDC1, ITGBL1, DCHS1, MET, EPHA3, BCAR1, EPHA2, HBEGF	686	305	20136	2.9834	0.000649818	0.000108338	0.000107098
GOTERM_BP_DIRECT	GO:0051216~cartilage development	16	1.93705	4.683e-07	6.32948	LUM, SATB2, COL11A1, PRRX2, COL11A2, SCX, GDF5, SULF2, COMP, COL2A1, MGP, COL9A1, ENPP1, SOX9, BMPR1B, MATN3	686	92	20136	5.10483	0.00147125	0.000210334	0.000207925
GOTERM_BP_DIRECT	GO:0030282~bone mineralization	13	1.57385	5.6397e-07	6.24874	KLF10, SLC24A3, PTH1R, ASPN, COMP, COL1A2, IBSP, SPP1, ENPP1, SOX9, TMEM38B, FGFR2, ANK	686	59	20136	6.46756	0.00177155	0.00022164	0.000219102
GOTERM_BP_DIRECT	GO:0001894~tissue homeostasis	9	1.08959	3.9207e-06	5.40664	PDGFRB, WWTR1, COL2A1, COL11A2, COL9A1, SCX, SOX9, CCN2, TRP53INP2	686	29	20136	9.10948	0.012251	0.00136963	0.00135395
GOTERM_BP_DIRECT	GO:0001502~cartilage condensation	8	0.968523	5.58079e-06	5.2533	ACAN, COL2A1, THRA, COL11A1, SOX9, CCN2, BMPR1B, PKD1	686	22	20136	10.6737	0.017393	0.0017546	0.00173451
GOTERM_BP_DIRECT	GO:0060348~bone development	14	1.69492	6.45948e-06	5.1898	SPARC, SRD5A1, BGN, PDGFA, SULF2, MMP14, COL2A1, BGLAP, BGLAP2, OGN, ENPP1, BMPR1B, TMEM38B, FGFR2	686	86	20136	4.77836	0.0201038	0.00184624	0.0018251
GOTERM_BP_DIRECT	GO:0031214~biomineral tissue development	9	1.08959	1.12439e-05	4.94908	IBSP, BGLAP, TUFT1, BGLAP2, TMEM119, AMTN, SPP1, ENPP1, ASPN	686	33	20136	8.0053	0.0347334	0.00271929	0.00268815
GOTERM_BP_DIRECT	GO:0032967~positive regulation of collagen biosynthetic process	9	1.08959	1.12439e-05	4.94908	PDGFRB, UCN, TGFB1, TGFB3, ITGA2, F2R, SCX, CCN2, MKX	686	33	20136	8.0053	0.0347334	0.00271929	0.00268815
GOTERM_BP_DIRECT	GO:0007417~central nervous system development	16	1.93705	1.26679e-05	4.8973	EMX2, GABRA4, SPINK5, CHD7, APLP1, CHRD, ZIC5, ECRG4, HAPLN1, BCAN, ACAN, CYP26A1, COL2A1, TIMP2, ID3, SOX9	686	119	20136	3.94659	0.0390454	0.00284485	0.00281227
GOTERM_BP_DIRECT	GO:0030199~collagen fibril organization	11	1.33172	1.42436e-05	4.84638	COL1A1, COMP, ACAN, COL2A1, COL1A2, LUM, COL11A1, COL11A2, SCX, MKX, FMOD	686	55	20136	5.87055	0.0437944	0.00298547	0.00295128
GOTERM_BP_DIRECT	GO:0007275~multicellular organism development	65	7.86925	1.64833e-05	4.78296	ZFP521, CITED1, SCX, HOXC11, HOXC10, JPH2, INSC, FAM3C, EDIL3, WLS, PDGFRB, HES6, EMX2, MEF2C, WNT5B, CEMIP2, STRBP, NANOS3, SPINK5, EBF4, SHISA2, WNT16, DKK3, SHTN1, PAX9, MET, VAMP5, EPHA3, EPHA2, DLX5, SATB2, SEMA3B, ECSCR, CHRD, TWIST1, PDGFA, HOXD10, SCUBE2, FRZB, ALX4, LRIG3, PAK3, PHC2, EYA2, FZD6, CAVIN4, GREB1, PRRX2, FZD9, FZD8, SEMA4F, SSC5D, ZIC5, FMNL3, ID1, MGP, SNAI1, TDRD12, ID3, …	686	1095	20136	1.7424	0.0505039	0.00323896	0.00320188
GOTERM_BP_DIRECT	GO:0001525~angiogenesis	25	3.02663	4.27578e-05	4.36898	PDE3B, ECSCR, DYSF, PDGFA, NDNF, SRPX2, CCN2, JAM3, ACVR1, PDGFRB, CEMIP2, MMP2, FZD8, VASH1, EFNA1, FMNL3, MMP14, COL8A2, COL8A1, ANGPTL2, MFGE8, ANGPTL1, FGFR2, EPHA2, HBEGF	686	284	20136	2.58387	0.125789	0.00790767	0.00781713
GOTERM_BP_DIRECT	GO:0043627~response to estrogen	12	1.45278	6.37785e-05	4.19533	PDGFRB, CD24A, TPH2, MMP14, CITED1, MSTN, TGFB3, SRD5A1, MMP2, KCNMA1, NOS1, GSTM5	686	78	20136	4.51581	0.1817	0.01114	0.0110124
GOTERM_BP_DIRECT	GO:0071363~cellular response to growth factor stimulus	12	1.45278	7.18531e-05	4.14355	ACVR1, MEF2C, SPARC, TGFB1, IBSP, TGFB3, SRD5A1, PAX9, TWIST1, NOS1, BMPR1B, THBS1	686	79	20136	4.45865	0.202213	0.0118898	0.0117536
GOTERM_BP_DIRECT	GO:0002062~chondrocyte differentiation	11	1.33172	8.36854e-05	4.07735	MEF2C, COL2A1, TGFB1, WNT5B, COL11A2, SCX, SOX9, CCN2, PTH1R, BMPR1B, GDF5	686	67	20136	4.81911	0.231349	0.0131553	0.0130047
Fibrotic trajectory GO Terms
Category	Term	Count	%	PValue	-log10(pvalue)	Genes	List Total	Pop Hits	Pop Total	Fold Enrichment	Bonferroni	Benjamini	FDR
GOTERM_BP_DIRECT	GO:0030198~extracellular matrix organization	22	3.50877	1.72389e-08	7.76349	COL28A1, PDGFRA, COL15A1, TNXB, HPSE2, ELN, POMT1, FBLN1, NID1, AGT, ADAMTS4, VTN, SMOC2, ADAMTS5, CCDC80, COL4A2, ADAMTSL4, COL4A1, BCL3, ITGA8, COL6A6, CCN1	529	184	20136	4.55116	5.58007e-05	5.58023e-05	5.44232e-05
GOTERM_BP_DIRECT	GO:0043065~positive regulation of apoptotic process	31	4.94418	1.09644e-07	6.96002	STEAP3, ADM, LRP6, WNT11, RASSF2, ADAMTSL4, EMILIN2, CCN1, PHLDA1, MCL1, ZBP1, NCOA1, NGFR, TCF7L2, JUN, ACE, DAPK1, GADD45A, SP110, DUSP1, BMP7, GADD45G, NR4A1, ALDH1A3, SFRP4, IL6, ALDH1A2, ALDH1A1, SPRY1, RNF122, TNFRSF22	529	383	20136	3.08092	0.000354853	0.000177458	0.000173072
GOTERM_BP_DIRECT	GO:0045766~positive regulation of angiogenesis	19	3.0303	2.47435e-07	6.60654	SEMA5A, ACVRL1, NRP1, ECM1, RAMP2, CCL11, SERPINE1, PXN, ADM, FGF1, AGTR1A, C3, SMOC2, LRG1, ZC3H12A, EMILIN2, TEK, CD34, ENG	529	161	20136	4.49206	0.000800628	0.000224222	0.00021868
GOTERM_BP_DIRECT	GO:0010466~negative regulation of peptidase activity	17	2.71132	2.77074e-07	6.5574	ITIH5, COL28A1, ECM1, ITIH3, SERPINE1, SERPINA3M, SERPINA3N, TFPI, SERPINA3C, SERPINB1B, SERPINA3F, SERPINB6A, GPC3, SERPING1, FETUB, PI16, A2M	529	129	20136	5.01622	0.000896485	0.000224222	0.00021868
GOTERM_BP_DIRECT	GO:0007275~multicellular organism development	58	9.2504	6.21016e-07	6.2069	SEMA5A, NRP1, PIWIL4, EDA, TNFAIP2, FGF1, GLI2, SMPD3, ZFP36, DACH1, TMEM88, ZC3H12A, SEMA6B, PDGFRA, UNC5A, HEG1, EBF1, EBF2, NAV1, EBF3, HIC1, SFRP4, OBSCN, LMX1A, GPR161, ITGA8, ANG, PLPP3, CDH19, GAS7, CEBPA, ZFP423, ADCYAP1R1, LRP1, AMIGO1, TSHZ2, ZFP36L1, LRP6, WNT11, RELN, NNAT, FYN, SLIT3, MCL1, NGFR, NTRK2, SEMA4A, GDF6, BMP7, SORL1, BMP5, GADD45G, BMP3, AXL, TLL2, ACKR3, SPRY1, TEK	529	1095	20136	2.01619	0.00200821	0.000402046	0.000392109
GOTERM_BP_DIRECT	GO:0034097~response to cytokine	13	2.07337	1.27392e-06	5.89486	JUN, TRAF3IP2, SERPINA3M, LIFR, FOS, SERPINA3N, SELE, SERPINA3C, SERPINA3F, ALDH1A2, SCGB1A1, IL6ST, MCL1	529	81	20136	6.10908	0.0041152	0.000612188	0.000597058
GOTERM_BP_DIRECT	GO:0045444~fat cell differentiation	14	2.23285	1.32385e-06	5.87816	GDF10, FCOR, TCF7L2, CEBPA, RNASEL, EGR2, STEAP4, CEBPD, GDF6, PSMB8, LRP6, NR4A1, SOCS1, CREB5	529	96	20136	5.55104	0.00427615	0.000612188	0.000597058
GOTERM_BP_DIRECT	GO:0007411~axon guidance	19	3.0303	2.43007e-06	5.61438	SEMA5A, SEMA6B, NGFR, NRP1, SEMA4A, TRIO, LAMA2, EDN3, UNC5A, LAMB2, CRMP1, BMP7, GLI2, NFASC, RELN, CXCL12, LMX1A, NTF3, SLIT3	529	188	20136	3.84692	0.00783529	0.000881537	0.00085975
GOTERM_BP_DIRECT	GO:0048662~negative regulation of smooth muscle cell proliferation	10	1.5949	2.54167e-06	5.59488	VIPR2, IGFBP5, NPR1, TNFAIP3, APOD, ANG, IL12A, TRIB1, ESR1, AGT	529	46	20136	8.27484	0.00819365	0.000881537	0.00085975
GOTERM_BP_DIRECT	GO:0001570~vasculogenesis	12	1.91388	4.45753e-06	5.35091	TGFBR3, NTRK2, NRP1, RAMP2, HEG1, ACKR3, ADM, TEK, JUNB, ZFP36L1, HDAC7, ENG	529	76	20136	6.01015	0.0143255	0.00131173	0.00127931
GOTERM_BP_DIRECT	GO:0010862~positive regulation of pathway-restricted SMAD protein phosphorylation	10	1.5949	5.26598e-06	5.27852	GDF10, ACVRL1, BMP3, RBPMS, HFE, LGALS9, GDF6, BMP7, BMP5, ENG	529	50	20136	7.61285	0.0169016	0.0014205	0.00138539
GOTERM_BP_DIRECT	GO:0001525~angiogenesis	23	3.66826	6.52264e-06	5.18558	ACVRL1, NRP1, SEMA4A, ECM1, RAMP2, ENPEP, COL15A1, JUN, CALCRL, SERPINE1, TNFAIP2, TSPAN12, FGF1, TGFBR3, COL4A2, COL4A1, ZC3H12A, ACKR3, ANG, TEK, THSD7A, RAMP1, ENG	529	284	20136	3.08267	0.0208925	0.00162414	0.001584
GOTERM_BP_DIRECT	GO:0007160~cell-matrix adhesion	13	2.07337	8.78308e-06	5.05635	SNED1, EDA, TNXB, ITGA1, PXN, NID1, NID2, AGT, VTN, ITGA8, SIRPA, TEK, CD34	529	97	20136	5.1014	0.0280306	0.00188728	0.00184064
GOTERM_BP_DIRECT	GO:0032496~response to lipopolysaccharide	18	2.87081	9.23717e-06	5.03446	STAT5B, JUN, ACE, JUND, MGST1, FMO1, ADM, FOS, DCN, THBD, NR4A1, SCGB1A1, PENK, IL12A, LBP, LGALS9, TRIB1, MYD88	529	187	20136	3.66394	0.0294583	0.00188728	0.00184064
GOTERM_BP_DIRECT	GO:0050873~brown fat cell differentiation	9	1.43541	9.44993e-06	5.02457	PLAC8, SELENBP1, CEBPA, ALDH6A1, LRG1, FABP4, RARRES2, EBF2, SCD1	529	41	20136	8.35557	0.0301264	0.00188728	0.00184064
GOTERM_BP_DIRECT	GO:0032722~positive regulation of chemokine production	10	1.5949	1.01842e-05	4.99207	IL33, EGR1, IL6, ADORA2B, DEFB25, LPL, LBP, LGALS9, MCOLN2, MYD88	529	54	20136	7.04894	0.0324288	0.00188728	0.00184064
GOTERM_BP_DIRECT	GO:0010951~negative regulation of endopeptidase activity	12	1.91388	1.06507e-05	4.97262	SERPINA3C, VTN, SERPINB1B, SERPINA3F, SERPINB6A, SERPINE1, SERPING1, FETUB, SERPINA3M, SERPINA3N, A2M, AGT	529	83	20136	5.50327	0.033889	0.00188728	0.00184064
GOTERM_BP_DIRECT	GO:0008285~negative regulation of cell proliferation	29	4.6252	1.10777e-05	4.95555	ACVRL1, CEBPA, BTG2, NRK, ADM, NPPC, SLC9A3R1, CAMK2N1, GPC3, NDN, SLIT3, TNS2, JUN, DUSP1, ITGA1, PODN, BMP7, AGT, BMP5, SFRP4, AR, IL6, CXCL12, ADORA2B, NFIB, IRF1, ALDH1A2, ACKR3, SPRY1	529	431	20136	2.56117	0.0352233	0.00188728	0.00184064
GOTERM_BP_DIRECT	GO:0007399~nervous system development	29	4.6252	1.46639e-05	4.83375	SEMA5A, PRDM8, NRP1, BRSK1, ZFP423, AMIGO1, SDC2, CRMP1, PCDH18, HDAC7, SLITRK1, ZC3H12A, CHN1, NTF3, SLIT3, SEMA6B, NGFR, NTRK2, SEMA4A, RBFOX1, NAV1, GFRA1, FOS, NAV3, NOVA1, AXL, ITGA8, RTN4IP1, GAS7	529	438	20136	2.52024	0.0463584	0.00215759	0.00210427
GOTERM_BP_DIRECT	GO:0050729~positive regulation of inflammatory response	12	1.91388	5.70621e-05	4.24365	ZBP1, STAT5B, IL33, CEBPA, FABP4, ACE, CAMK2N1, SERPINE1, NFKBIZ, LPL, GPSM3, IL17RA	529	99	20136	4.61385	0.168659	0.00684111	0.00667203
